# Aberrant brain-type neuronal programs in large-cell pancreatic neuroendocrine carcinoma

**DOI:** 10.1101/2025.06.18.660360

**Authors:** Olivia Debnath, Hilmar Berger, Katharina Detjen, Philipp Kirchner, Ilaria Mariononi, Ines Eichhorn, Felix Bolduan, Thomas Conrad, David Horst, Roland Eils, Bertram Wiedenmann, Aurel Perren, Naveed Ishaque

## Abstract

High-grade pancreatic neuroendocrine carcinoma (panNEC) is a rare, aggressive cancer with limited tissue availability. Single-nucleus transcriptomics of five large-cell panNECs revealed two clinically relevant neuroendocrine cell states: one highly proliferative with an aberrant brain-specific neuronal differentiation program and another stress-responsive state enriched for heat stress, hypoxia, and glycolysis. Our findings suggest potentially new therapeutic vulnerabilities, highlighting the need to evaluate the efficacy of combination therapies.
