## Supplementary material for "Aberrant brain-type neuronal programs in large-cell pancreatic neuroendocrine carcinoma": panNEC_Supplementary_Tables: panNEC_20250618_Supplementary_Table_4_PTF1A_Hypergeometric.xlsx

### Sheet: PTF1A Meredith targets
Meredith et al. (PMID: 23754747)
PTF1 targets pancreas (mouse) based on ChIPseq	HGNC	PTF1A targets Brain (mouse) based on ChIPseq	HGNC
Ctrb1	CTRB1	Tuba1a	TUBA1A
Amy2b	AMY2B	Tubb3	TUBB3
Clps	CLPS	Tubb5	TUBB5
Eef1a1	EEF1A1	Stmn1	STMN1
Cpa1	CPA1	Tuba1c	TUBA1C
Cpa2	CPA2	Npy	NPY
Rpl32	RPL32	Metrn	METRN
Rps4x	RPS4X	Tagln3	TAGLN3
Ppia	PPIA	Dbn1	DBN1
Rps3a	RPS3A	Pcbp4	PCBP4
Rps14	RPS14	Basp1	BASP1
Tpt1	TPT1	Robo3	ROBO3
Rps24	RPS24	Nsg2	NSG2
Serpina6	SERPINA6	Trp53i11	TRP53I11
Rps8	RPS8	Dpysl4	DPYSL4
Rpl12	RPL12	Rnd2	RND2
Spink3	SPINK3	Sox4	SOX4
Rpl10a	RPL10A	Uchl1	UCHL1
Rpl28	RPL28	Sox11	SOX11
Cela3b	CELA3B	Mtap1b	MTAP1B
Rpl5	RPL5	Nkain1	NKAIN1
Cela1	CELA1	Cdkn1c	CDKN1C
Rpl31	RPL31	Cdk2ap1	CDK2AP1
Nupr1	NUPR1	Rcor2	RCOR2
Tmsb4x	TMSB4X	6330527O06Rik	6330527O06RIK
Nme2	NME2	Pax2	PAX2
Rpl29	RPL29	Elavl3	ELAVL3
Naca	NACA	Celf3	CELF3
Cel	CEL	H2afy2	H2AFY2
Rpl14	RPL14	Gnai2	GNAI2
Mt1	MT1	Podxl2	PODXL2
Cela2a	CELA2A	Ssbp3	SSBP3
Prss2	PRSS2	D0H4S114	D0H4S114
P4hb	P4HB	Gpr56	GPR56
Tmem97	TMEM97	Aplp1	APLP1
Rpl27a	RPL27A	Chd4	CHD4
2010107E04Rik	2010107E04RIK	Cntn2	CNTN2
Ppib	PPIB	Jund	JUND
Rps13	RPS13	Ddr1	DDR1
Ptma	PTMA	Tfap2b	TFAP2B
Gnas	GNAS	Smarcd1	SMARCD1
Rpl21	RPL21	Lhx1	LHX1
Cpb1	CPB1	Marcks	MARCKS
Lgals1	LGALS1	Dner	DNER
Try10	TRY10	Sox2	SOX2
1810006K21Rik	1810006K21RIK	Fez1	FEZ1
Try5	TRY5	Gadd45g	GADD45G
Gstm1	GSTM1	Lmnb1	LMNB1
Igf2	IGF2	Map4k4	MAP4K4
Pdia6	PDIA6	Sox3	SOX3
Atp5l	ATP5L	Fzd10	FZD10
Clu	CLU	Cotl1	COTL1
Sepp1	SEPP1	Lhx5	LHX5
Cox6c	COX6C	Cacng4	CACNG4
Mest	MEST	Lbx1	LBX1
Ostc	OSTC	Eif2c1	EIF2C1
Hmgn2	HMGN2	Mab21l2	MAB21L2
Cd63	CD63	Mtap7d1	MTAP7D1
Cox7c	COX7C	Cdk5r1	CDK5R1
Atp5h	ATP5H	Phc2	PHC2
Itm2a	ITM2A	Evl	EVL
Hmgb1	HMGB1	Skor1	SKOR1
Serpini2	SERPINI2	Enc1	ENC1
Snrpg	SNRPG	Nes	NES
Shfm1	SHFM1	Kctd15	KCTD15
Snrpe	SNRPE	Celsr2	CELSR2
Gpc3	GPC3	Vangl2	VANGL2
Atp5o	ATP5O	Agrn	AGRN
H2afz	H2AFZ	Rnd3	RND3
Sec61b	SEC61B	Ebf3	EBF3
Spint2	SPINT2	Ncam1	NCAM1
Fabp5	FABP5	Dusp4	DUSP4
Krt18	KRT18	Hes6	HES6
Reep5	REEP5	Hes5	HES5
Sycn	SYCN	Pou3f3	POU3F3
Eif3m	EIF3M	Cdh2	CDH2
Atp5j	ATP5J	Nhlh2	NHLH2
Ttr	TTR	Prrc2b	PRRC2B
Ambp	AMBP	Gas1	GAS1
Atpif1	ATPIF1	Rgmb	RGMB
Amy1	AMY1	2700081O15Rik	2700081O15RIK
Sod1	SOD1	Mkrn1	MKRN1
Tmed2	TMED2	Khdrbs1	KHDRBS1
Ssr3	SSR3	Gbx2	GBX2
Tmed6	TMED6	Accn2	ACCN2
Col1a1	COL1A1	Spnb3	SPNB3
Cckar	CCKAR	Dcc	DCC
Anxa2	ANXA2	Hoxc4	HOXC4
Bsg	BSG	Runx1t1	RUNX1T1
Krt8	KRT8	Meis3	MEIS3
Pcbd1	PCBD1	Spsb4	SPSB4
Hint1	HINT1	Agap3	AGAP3
Serpinh1	SERPINH1	Tppp3	TPPP3
Atp5c1	ATP5C1	Cirbp	CIRBP
Xbp1	XBP1	Coro1c	CORO1C
Cldn10	CLDN10	Gnao1	GNAO1
Gc	GC	Plekho1	PLEKHO1
Idh2	IDH2	Cited2	CITED2
Pdia2	PDIA2	Bcl7a	BCL7A
Fth1	FTH1	Arid1a	ARID1A
Mgst1	MGST1	Ptbp2	PTBP2
Arhgdig	ARHGDIG	Zmiz1	ZMIZ1
Fkbp11	FKBP11	Gpm6b	GPM6B
Erp27	ERP27	Gm5506	GM5506
Reg1	REG1	Dlgap4	DLGAP4
Dcn	DCN	Slc38a1	SLC38A1
Ndufb11	NDUFB11	Foxp4	FOXP4
Meg3	MEG3	Abat	ABAT
Pebp1	PEBP1	Mcm2	MCM2
Calm2	CALM2	Rtn3	RTN3
Ndufa6	NDUFA6	Psmd3	PSMD3
Ndufb9	NDUFB9	Stk11	STK11
Aes	AES	Racgap1	RACGAP1
Try4	TRY4	Raly	RALY
Atp5g1	ATP5G1	Nxn	NXN
Ass1	ASS1	Cxxc5	CXXC5
Epcam	EPCAM	Thra	THRA
Snx22	SNX22	Anp32e	ANP32E
Rnh1	RNH1	Pja1	PJA1
Dstn	DSTN	Rtn4	RTN4
Gstp1	GSTP1	Lmo4	LMO4
Bex4	BEX4	Bod1	BOD1
Cdc42	CDC42	Psmd4	PSMD4
D17Wsu104e	D17WSU104E	Arl3	ARL3
Asns	ASNS	Pea15a	PEA15A
Cyb5	CYB5	Ube2v1	UBE2V1
Rps15a	RPS15A	Ccni	CCNI
Laptm4a	LAPTM4A	Slc38a2	SLC38A2
H3f3a	H3F3A	Hp1bp3	HP1BP3
Dlk1	DLK1	Uck2	UCK2
Uqcr10	UQCR10	Ube2e3	UBE2E3
Rbbp7	RBBP7	Snrpa1	SNRPA1
Srsf3	SRSF3	Sars	SARS
Eif4a2	EIF4A2	G3bp1	G3BP1
Srsf5	SRSF5	Eif4h	EIF4H
Cfdp1	CFDP1	Prkcsh	PRKCSH
Hmgb2	HMGB2	Mdh2	MDH2
Psma7	PSMA7	Tsc22d1	TSC22D1
Psmb1	PSMB1	Thrap3	THRAP3
Snrpd1	SNRPD1	App	APP
Mrpl33	MRPL33	Csnk1a1	CSNK1A1
Ldha	LDHA	Ppp2r4	PPP2R4
Arf1	ARF1	Chmp4b	CHMP4B
Ctnnb1	CTNNB1	Cap1	CAP1
Kpna2	KPNA2	Ndufs2	NDUFS2
Cox7a2l	COX7A2L	Atxn10	ATXN10
D10Wsu52e	D10WSU52E	Ict1	ICT1
H1f0	H1F0	Aldoa	ALDOA
		Gm5148	GM5148
		Ndufa10	NDUFA10

### Sheet: PAX6 NKX2.2 targets
NKX2.2 Brain Targets	PAX6 Brain Targets	NKX2.2 Pancreas Targets	PAX6 Pancreas Targets
ANP32E	ANP32E	BTNL8	BTNL8
RGS5	RGS5	C4orf19	C4orf19
SELENOW	SELENOW	FOXA3	FOXA3
SYTL2	SYTL2	GAS5	GAS5
TBCB	TBCB	IGF2BP3	IGF2BP3
ACHE	ABCB1	IPO4	IPO4
ALDH4A1	ABLIM2	RAB27A	RAB27A
ALDH6A1	ADAMTS20	RAB3D	RAB3D
ALOXE3	ADGRA1-AS1	RBM47	RBM47
APC	ANK2	SERP1	SERP1
B4GALNT1	ANK3	SNORD101	SNORD101
BCO1	BRINP2	XPNPEP1	XPNPEP1
BLM	BRINP3	ZSCAN2	ZSCAN2
CALM2	BSN	AGR2	AASS
CCNJL	C12orf76	ANG	ANKEF1
CFAP57	CAMK2N1	ANXA4	ANXA2
DAB1	CAMSAP2	BCL2L14	ARHGEF28
DNAJC18	CCDC136	C11orf52	BMF
DPYSL2	CCP110	C4BPB	CNKSR3
EFHD1	CDH22	CLNK	DDIT4
EID2B	CDH8	CRYZ	DDX47
EXD1	CDHR3	CTNS	EIF2AK3
FAM156A	CFAP45	DENND2D	ELF3
GALNT5	CNRIP1	EHF	FOXA2
GPR19	DCLK1	ERBB2	GATA4
HOMER1	DENND2A	ESRP2	GATA6-AS1
HSD11B1L	DIO2	GCNT3	GC
ISLR2	DKK3	GPR160	GDF15
ITPR1	DLG2	HERPUD1	GIPC2
ITSN1	DOCK4	HOXA-AS2	HDLBP
KIAA0319	ERMN	HOXB3	HGD
LARP6	FHOD3	HSD17B2	HNF4A
LINC01411	FRMPD2	IFRD2	HOOK2
MEF2C	GALNT16	IMMP1LP1	IGLV7-46
MIR320A	GRIK4	ITGB6	INS
NEK10	HEY1	LINC00923	INS-IGF2
NWD1	HSD17B6	LINC00963	KCNK16
OXCT1	IL34	LINC02038	KIF12
PIPOX	KCNJ10	LINC02068	KLF10
PITX2	KIAA1614	MEIS1	KRT15
PKIB	LINC01363	MIA2	LFNG
PPFIA3	LINC01716	MIR194-2HG	LINC01320
PREPL	LINC01833	MIR3646	LINC01625
PRR7	LYNX1	MIR7111	LINC01767
PTGS2	MAN1C1	NAGLU	LPCAT3
PTPRE	MAP3K12	NFKBIZ	MARVELD3
PTPRO	MRLN	OSR2	MAT2A
RAB30	MT-RNR1	P4HB	MECOM
RHEBL1	MT-TF	PLA2G2A	NEAT1
RN7SL3	MT-TL1	PPP1R13L	PABPC1L
RTN3	MT-TP	PRLR	PARP12
SERPINI1	MTCO3P12	PRR15	PHLDB2
SHC4	MTTP	PSMD6	PTGER4
SLC25A12	MYL6B	RACK1	PTX3
SMPD3	NFASC	REG4	RGL3
SNCAIP	NKAIN4	RGS17P1	RN7SL473P
SNX10	NPL	RNASE4	RPH3AL
SOBP	NRXN3	RPS17	SLC37A4
SORBS1	OTX2	S100A14	SRPRB
SOX2-OT	P2RX6	SH3RF2	SSTR5-AS1
SP8	PDE1A	SLC39A8	STC2
SRGAP3	PDZD2	SPINK5	TES
TERF2IP	PKD1	SPR	TMEM37
TFPT	PRKCE	SSR2	TPM1
TMC1	PRR5L	SSR3	TXK
TNK2	RAB3C	STAT6	UAP1
TRIM37	RARB	SYVN1	UGT2B7
TRIM69	RGS22	TEC	VEPH1
WNK1	RGS4	TMCO4	ZC3H12A
	RGS7	TMEM39A
	RN7SKP192	TSPEAR-AS2
	RN7SL741P	UGT1A6
	RNU6ATAC
	RPL21P42
	RXRG
	S1PR5
	SCHIP1
	SCIN
	SCRT1
	SOWAHA
	SPOCK2
	ST18
	STXBP1
	SVOP
	SYT17
	TCF4
	TDGF1
	TENM2
	THY1
	TLX2
	UNC80
	UPP2
	ZNF385B
	ZNF804A

### Sheet: Hypergeometric_results
Figure 2c & 2d
Signature	Substate	p_value	overlap_count	enrichment_score	p_adj	Significance
PTF1A_pancreas_targets	Amphicrine acinar01	1.51174e-14	14	19.8064	1.08845e-12	Significant
PTF1A_brain_targets	Neuroendocrine proliferating	0.000142043	8	5.32896	0.00511356	Significant
PAX6_pancreas	Amphicrine acinar01	0.000340014	4	12.1381	0.00816033	Significant
PAX6_pancreas	Amphicrine acinar02	0.00362921	3	9.78946	0.0493076	Significant
NKX2.2_Brain_targets	Amphicrine progenitor-like	0.000588065	7	4.86143	0.0105852	Significant
NKX2.2_Brain_targets	Amphicrine acinar proliferating	0.00410897	6	3.9537	0.0493076	Significant
PTF1A_pancreas_targets	Amphicrine acinar proliferating	0.410459	4	1.22885	-	Insignificant
PTF1A_pancreas_targets	Amphicrine progenitor-like	0.372822	4	1.29513	-	Insignificant
PTF1A_pancreas_targets	Lymphocytes	1	0	0	-	Insignificant
PTF1A_pancreas_targets	Macrophages	0.904767	1	0.429623	-	Insignificant
PTF1A_pancreas_targets	Neuroendocrine	0.648668	1	0.961536	-	Insignificant

### Sheet: Lineage programs
Muraro et al. 2016 (PMID: 27693023)
Cell Type	Genes	Transcription Factors (TF)
Alpha	GCG, LOXL4, PLCE1, IRX2, GC, KLHL41, CRYBA2, TTR, TM4SF4, RGS4	IRX2, FEV, ARX, PTGER3, HMGB3, RFX6, MAFB, SMARCA1, PGR, LDB2
Beta	INS, IAPP, MAFA, NPTX2, DLK1, ADCYAP1, PFKFB2, PDX1, TGFBR3, SYT13	MAFA, PDX1, SMAD9, CDKN1C, TFCP2L1, SIX3, MNX1, BMP5, PIR, SIX2
Delta	SST, PRG4, LEPR, RBP4, BCHE, HHEX, FRZB, PCSK1, RGS2, GABRG2	HHEX, ERBB4, POU3F1, ISL1, PSIP1, BHLHE41, PDLIM4, EHF, LCORL, ETV1
PP	PPY, SERTM1, CARTPT, SLITRK6, ETV1, THSD7A, AQP3, ENTPD2, PTGFR, CHN2	ETV1, MEIS2, ID2, EGR3, LMO3, MEIS1, ID4, ARX, PAX6, ZNF503
		PHLDB2
		MISP
		ITGB1
		AHNAK
		CCL2
		SERPINB7
		RCAN1
		JUP
		PDLIM7
		SLC7A5
		BPGM
		TNFRSF12A
		S100A6
		EIF5A
		ACTG1
		CXCL3
		GJA1
		ISG20
		C3orf52
		LINC01133
		PFKP
		TNFRSF11B
		IL23A
		HYI
		SLC16A3
		ISG15
		EPHA2
		FSTL3
		SLC20A2
		FHL2
		PTMS
		STK38L
		HIGD1A
		KRT8
		SREK1IP1
		FERMT1
		MYEOV
		PPARD
		PHLDA3
